# Demonstration of *in vivo* engineered tandem duplications of varying sizes using CRISPR and recombinases in *Drosophila melanogaster*

**DOI:** 10.1101/2023.01.08.523181

**Authors:** David W. Loehlin, Georgia L. McClain, Manting Xu, Ria Kedia, Elise Root

**Affiliations:** Biology Department, Williams College, Williamstown, MA 01267

**Keywords:** Tandem duplication, copy-number variation, segmental duplication, recombinase, CRISPR, Alcohol dehydrogenase, *Adh*, genome engineering

## Abstract

Tandem gene duplicates are important parts of eukaryotic genome structure, yet the phenotypic effects of new tandem duplications are not well-understood, in part owing to a lack of techniques to build and modify them. We introduce a method, Recombinase-Mediated Tandem Duplication (RMTD), to engineer specific tandem duplications *in vivo* using CRISPR and recombinases. We describe construction of four different tandem duplications of the *Alcohol Dehydrogenase* (*Adh*) gene in *Drosophila melanogaster*, with duplicated block sizes ranging from 4.2 kb to 20.7 kb. Flies with the *Adh* duplications show elevated ADH enzyme activity over unduplicated single copies. This approach to engineering duplications is combinatoric, opening the door to systematic study of the relationship between the structure of tandem duplications and their effects on expression.
