## Supplementary material for "Demonstration of *in vivo* engineered tandem duplications of varying sizes using CRISPR and recombinases in *Drosophila melanogaster*": File S1

Primer name	sequence	role
MX Adh_seq -4500 1F	AAGTAGTGGCGAGGATTCCTCTC	sequence gRNA target sites
MX Adh_seq -4500 2F	ATATTCCTGCAATCCCTCAGTGG	sequence gRNA target sites
MX Adh_seq -4500 1R	TTGAGCAGCCTTGATCTGGGT	sequence gRNA target sites
MX Adh_seq -4500 2R	ATCAGCTCTCGCCGATGATGA	sequence gRNA target sites
MX Adh_seq +12500 1F	CTAATTTGCGGTTTCAGCTTGCA	sequence gRNA target sites
MX Adh_seq +12500 2F	GAGACAAAGAGACGGCCTGG	sequence gRNA target sites
MX Adh_seq +12500 1R	CGAATGGATCACGATGCTATTGCA	sequence gRNA target sites
MX Adh_seq +12500 2R	ACCAAGCCCTTTGCAAGCATTCA	sequence gRNA target sites
MX_gRNA_Adh_-4520_F	gCTGAATAATAAGTGGTTGTgttttagagctagaaatagcaag	KLD assemble guide RNA construct MX2
MX_gRNA_Adh_-133_F	gCGAAACCGCTACTCTGGCTgttttagagctagaaatagcaag	KLD assemble guide RNA construct MX5
MX_gRNA_Adh_+420_F	gTAGATGTGCTTAATTATGAgttttagagctagaaatagcaag	KLD assemble guide RNA construct MX6
MX_gRNA_Adh_+12493_F	gTTAGCCAGCCAAGATTTATgttttagagctagaaatagcaag	KLD assemble guide RNA construct MX10
dmo-w-6-1F	GCATCGTCTCATCGGTCTCAtacaCTAGTATGTATGTAAGTTAATAAAACCCTTTTTTG	assemble (t67)dmo-miniw
dmo-w-7-3R	ATGCCGTCTCAGGTCTCAtcggCTATAGGTCATATCTTGTTTTTATTGGCACA	assemble (t67)dmo-miniw
dmo_t8b_crispaintR_F	GCATCGTCTCATCGGTCTCAcaatGGGCCAGTACCCAAAAAGCGGG	assemble dmo-CRISPaint-targetR
dmo_t8b_crispaintR_R	ATGCCGTCTCAGGTCTCAagggCCCCCCGCTTTTTGGGTACTGGCCC	assemble dmo-CRISPaint-targetR
t5 attP39Brc F	GCATGGTCTCAGCTGCCCCCAACTGAGAGAACTCAAAGGTTACCCCAGTTGG	assemble (t5)attP39Brc-con2
t5 attP39Brc R	ATGCGGTCTCATGTACGTCTCACATCCCCCAACTGGGGTAACCTTTGAGTT	assemble (t5)attP39Brc-con2
t1 attP39B F	GCATGGTCTCACCCTCGTCTCACCAACCCCAACTGGGGTAACCTTTGAGTTCTC	assemble (t1)attP39B-con1
t1 attP39B R	ATGCGGTCTCACGTTCCCCCAACTGAGAGAACTCAAAGGTTACCCCAGTT	assemble (t1)attP39B-con1
MX2-Lharm-F	CCCTGAATTCGCATCTAGACCAGCCAGCCCTGCTTCAC	assemble homology arm construct
MX2-Lharm-R	AAAGGTTACCCCAGTTGGGGTGTAGGGCCAAAATGGCATTTATCTT	assemble homology arm construct
MX2-Rharm-F	TTCTCTAGAAAGTATAGGAACTTCACCACTTATTATTCAGTTGACTGTTAAATTG	assemble homology arm construct
MX2-Rharm-R	GGTTCGTAACATCTCTGTAACCTCCACGAAGACCGCTGGTTC	assemble homology arm construct
MX5-Lharm-F	CCCTGAATTCGCATCTAGAGACCCGAAATACATGTTTATACTTTAGC	assemble homology arm construct
MX5-Lharm-R	AAAGGTTACCCCAGTTGGGGCAGAGTAGCGGTTTCGAATGCA	assemble homology arm construct
MX5-Rharm-F	TTCTCTAGAAAGTATAGGAACTTCGCTCGGCCACAAAGTGGG	assemble homology arm construct
MX5-Rharm-R	GGTTCGTAACATCTCTGTAACTCCAAAATCGAAAAAGAGTCAATCTTATTTAC	assemble homology arm construct
MX6-Lharm-F	CCCTGAATTCGCATCTAGAGGTCCTACAAGGGTCTTTGTGG	assemble homology arm construct
MX6-Lharm-R	GGAACTTCGGAATAGGAACTTCTAATTAAGCACATCTAATTATAGCTCCCATC	assemble homology arm construct
MX6-Rharm-F	AAAGGTTACCCCAGTTGGGGTGATGGGGTTACGTTATGCATGTTG	assemble homology arm construct
MX6-Rharm-R	GGTTCGTAACATCTCTGTAACGGCAAGATTGGAAGTAGAAAATGTATAC	assemble homology arm construct; PCR check Adh region sequence
MX10-Lharm-F	CCCTGAATTCGCATCTAGACCCAACTAATTAACATATAAATTTAGAGGTG	assemble homology arm construct
MX10-Lharm-R	GGAACTTCGGAATAGGAACTTCAATCTTGGCTGGCTAAACTCTTTCC	assemble homology arm construct
MX10-Rharm-F	AAAGGTTACCCCAGTTGGGGTATTGGCATGTTATTCTAATTGCTATTTATTAGC	assemble homology arm construct
MX10-Rharm-R	GGTTCGTAACATCTCTGTAACCCGAAAAAGTTGTTACGAATTTATATAGCT	assemble homology arm construct
RpL-3F	CAAGGGTATCGACAACAGAGTG	genomic ddPCR
RpL-3R	TGCACCAGGAACTTCTTGAAT	genomic ddPCR
Rpl32-2-probe-HEX	/5HEX/TCTGATGCC/ZEN/CAACATCGGTTACGG/3IABkFQ/	genomic ddPCR
miniw-4F	GGAGAATGGGTACACCTACAAG	genomic ddPCR
miniw-4R2	CCGTTGTCTGAATAAGTCGCAC	genomic ddPCR
miniw-4-probe-FAM	/56-FAM/CTGTCGGTG/ZEN/CTCAAGGAACCACTC/3IABkFQ/	genomic ddPCR
qAdh-mel-F8	CGGTGGTATCATCTGCAACAT	genomic ddPCR
qAdh-mel-gR8	TCAACTTACCGCCAGGGA	genomic ddPCR
qAdh-mel-probe8-FAM	/56-FAM/TTCAATGCC/ZEN/ATCTACCAGGTGCCC/3IABkFQ/	genomic ddPCR
uwseq-R6	GAAAGAACCTGGTACTTCAAATACCCTTGG	junction PCR into mini-w (promoter side)
uwseq-F6	ACCATCGTGTTTACTGTTTATTGCCC	junction PCR into mini-w (polyA side)
